# Tracing Sticky Trails: The Historical Biogeography of Australia’s Glandular Goose-foots (*Dysphania*, Chenopodioideae, Amaranthaceae)

**DOI:** 10.64898/2026.06.01.728730

**Authors:** Anže Žerdoner Čalasan, Francesco Susca, Karol Krak, Bohumil Mandák, Gudrun Kadereit

## Abstract

**Aim:** The overarching aim of this study is to reconstruct the spatiotemporal evolutionary history of Australian *Dysphania*, including testing the littoral connection hypothesis, assessing the role of reticulation, and identifying the major drivers of diversification within the lineage.

**Location:** Australia and New Zealand

**Taxon:** *Dysphania*, Chenopodioideae, Amaranthaceae, Caryophyllales, Angiosperms

**Methods:** Using a DNA sequence dataset based on a target enrichment approach with custom baits designed for Chenopodioideae, we compared alternative biogeographic and ancestral habitat models to infer the spatiotemporal evolutionary history of Australian *Dysphania*. In addition, we applied several complementary analyses to assess concordance and conflict within our phylogenomic datasets, estimate ploidy levels, and compare ecological niches among closely related species.

**Results and Main conclusions:** Our results reveal a close evolutionary relationship between Sub-Saharan African and Australian desert ephemerals and indicate that Australian *Dysphania* originated through an ancestral reticulation event. The last common ancestor reached northwestern Australia during the Miocene, occupied riverine desert habitats, and migrated eastward with their expansion, potentially undergoing ecological speciation. Four major Australian clades subsequently diversified across Miocene to Pleistocene landscapes, from riverine deserts to salt lake mosaics, with divergence likely driven by salinity gradients, flood regimes, and microhabitat partitioning rather than polyploidisation or geographic isolation.
