## Supplementary_File_S1_Voucher_information for "Tracing Sticky Trails: The Historical Biogeography of Australia’s Glandular Goose-foots (*Dysphania*, Chenopodioideae, Amaranthaceae)"

### Sheet: Sheet2
genus	species	geography	DNA voucher	herbarium voucher
Dysphania	ambrosioides	S America	chen3426	H 1101255
Dysphania	anthelmintica	N America	chen2795	H 1036364
Dysphania	botrys	Asia	chen2777	W. Till 90228 (WU)
Dysphania	carinata	Australia	chen4878	Meebold 9887
Dysphania	congestiflora	Australia	chen3501	PERTH 08730105
Dysphania	congolana	Africa	chen3306	M. Reekmans 11051 (BR)
Dysphania	cristata	Australia	chen3310	MJG 020875
Dysphania	geoffreyi	Asia	chen3309	Chungtien-Lijiang-Dali-Expedition 324 (K)
Dysphania	glandulosa	Australia	chen3535	PERTH 08387729
Dysphania	glomulifera	Australia	chen3524	PERTH 07112580
Dysphania	kalpari	Australia	chen3508	PERTH 08795010
Dysphania	littoralis	Australia	chen3434	AQ 823544
Dysphania	melanocarpa	Australia	chen3408	AD 241113
Dysphania	plantaginella	Australia	chen3509	PERTH 08794855
Dysphania	platycarpa	Australia	chen3411	AD 214659
Dysphania	procera	Africa	chen2772	H 1590138
Dysphania	pseudomultiflora	Africa	chen4872	H1039200
Dysphania	pumilio	Australia	chen3519	PERTH 08461422
Dysphania	pusilla	New Zealand	chen4869	CHR 649803
Dysphania	rhadinostachya	Australia	chen3414	AD 214625
Dysphania	saxatilis	Australia	chen3517	PERTH 08488738
Dysphania	schraderiana	Africa	chen4874	H1472106
Dysphania	simulans	Australia	chen3421	AD 99815057
Dysphania	sphaerosperma	Australia	chen3521	PERTH 05435870
Dysphania	truncata	Australia	chen3423	AD 224912
Dysphania	valida	Australia	chen3433	AQ 825529
Suckleya	suckleyana	N America	chen2000	J.E. Larson 6492 (RM)
